# ROS-Induced Stress Promotes Enrichment and Emergence of Antibiotic Resistance in Conventional Activated Sludge Processes

**DOI:** 10.1101/2024.04.05.585878

**Authors:** Bharat Manna, Xueyang Zhou, Naresh Singhal

**Affiliations:** Department of Civil and Environmental Engineering, University of Auckland, Auckland 1142, New Zealand; Water Research Centre, University of Auckland, Auckland 1142, New Zealand

**Author notes:** Corresponding Author: Naresh Singhal.

**Keywords:** wastewater treatment, great oxygenation event, reactive oxygen species, metagenomics, SWATH-metaproteomics

## Abstract

Since the Great Oxidation Event 2.4 billion years ago, microorganisms have evolved sophisticated responses to oxidative stress. These ancient adaptations remain relevant in modern engineered systems, particularly in conventional activated sludge (CAS) processes, which serve as significant reservoirs of antibiotic resistance genes (ARGs). While ROS-induced stress responses are known to promote ARG enrichment/emergence in pure cultures, their impact on ARG dynamics in wastewater treatment processes remains unexplored. Shotgun-metagenomics analysis of two hospital wastewater treatment plants showed that only 35-53% of hospital effluent resistome was retained in final effluent. Despite this reduction, approximately 30% of ARGs in CAS showed higher abundance than upstream stages, of which 22% emerged *de novo*. Beta-lactamases and efflux pumps constituted nearly 50% of these enriched ARGs. These ARGs exhibited significant correlations (p < 0.05) with ROS stress response genes (*oxyR*, *soxR*, *sodAB*, *katG* and *ahpCF*). The CAS resistome determined 58-75% of the effluent ARG profiles, indicating treatment processes outweigh influent composition in shaping final resistome. Proof-of-concept batch reactor experiments confirmed increased ROS and ARG levels under high dissolved oxygen (8 mg/L) compared to low oxygen (2 mg/L). Untargeted metaproteomics revealed higher expression of resistant proteins (*e.g.*, OXA-184, OXA-576, PME-1, RpoB2, Tet(W/32/O)) under elevated ROS levels. Our findings demonstrate that CAS processes actively shape effluent resistome through ROS-mediated selection, indicating that treatment processes, rather than initial wastewater composition, determine final ARG profiles. This study indicates that the emergence of ARGs needs to be considered as an integral aspect of wastewater treatment design and operation to prevent antibiotic resistance dissemination.

**Highlights:**

- Approximately 30% of ARGs enriched in CAS versus upstream stages, of which 22% emerged *de novo*
- Beta-lactamases and efflux pumps comprise ∼50% of enriched ARGs in CAS
- CAS resistome shapes 58-75% of effluent ARGs, outweighing influent composition
- High DO levels increase ROS production and ARG abundance in CAS systems
- Metaproteomics confirms higher expression of resistant proteins under elevated ROS levels
