## Supporting Data for "ROS-Induced Stress Promotes Enrichment and Emergence of Antibiotic Resistance in Conventional Activated Sludge Processes"

### Sheet: Supplemental Data 1
List of differentially abundant ARGs in activated sludge (S4) compared to S1, S2 and S3
WWTPGö										WWTPGw
S4 vs. S1			S4 vs. S2			S4 vs. S3				S4 vs. S1			S4 vs. S2			S4 vs. S3
CARD ARG	log2FC	FDR < 0.05	CARD ARG	log2FC	FDR < 0.05	CARD ARG	log2FC	FDR < 0.05		CARD ARG	log2FC	FDR < 0.05	CARD ARG	log2FC	FDR < 0.05	CARD ARG	log2FC	FDR < 0.05
IMP-13	9.297	5.0527e-09	IMP-13	8.6036	2.4777e-06	IMP-13	8.5139	3.6821e-07		mtrA	9.0945	2.2898e-26	aadA8	7.6559	8.4281e-29	dfrB6	7.3572	2.2179e-15
OXA-9	8.3427	6.4702e-08	MCR-4.3	7.4284	0.00046231	aadA8	7.8282	2.0055e-08		IMP-13	8.5013	2.268e-34	dfrB6	7.5152	4.87e-15	OXA-4	6.7281	2.805e-20
OXA-4	8.3224	4.2183e-14	OXA-551	7.3249	0.00029246	OXA-4	7.5091	5.5153e-10		OXA-9	8.3985	1.0743e-35	IMP-13	7.0187	1.5231e-28	AAC(6')-32	6.4839	3.3329e-13
OXA-551	8.086	1.7523e-05	sul4	7.0064	1.1934e-07	IMP-28	6.6798	3.334e-06		rphB	7.9375	3.5541e-28	OXA-4	6.9028	5.4865e-22	IMP-5	6.3901	1.9762e-19
OXA-198	7.6666	1.8433e-10	dfrB6	6.9294	9.7002e-07	rphB	6.6541	7.0148e-08		dfrB6	7.8772	3.5319e-17	rphB	6.8037	3.6821e-24	rphB	6.2606	7.294e-24
dfrB6	7.659	1.1347e-09	IMP-28	6.7638	8.4254e-06	OXA-9	6.2127	2.3394e-05		OXA-4	7.1917	1.5022e-21	IMP-5	6.5679	2.7583e-20	GES-1	6.2182	7.3491e-14
IMP-28	7.4675	3.4198e-08	rphB	6.505	1.4444e-06	OXA-551	5.9069	0.002165		AAC(6')-32	6.9814	7.0411e-14	GES-1	6.3791	4.4177e-14	OXA-145	5.4957	1.2187e-13
rphB	7.0771	8.4684e-10	IMP-1	5.3876	0.00017122	AAC(6')-IIa	5.7922	1.1614e-07		IMP-5	6.8381	3.0559e-19	OXA-9	6.0428	1.8553e-35	tet(W/32/O)	5.4812	1.9679e-12
mtrA	6.731	7.8709e-09	OXA-9	5.3645	0.00018623	MCR-4.3	5.6024	0.0081472		GES-1	6.6968	2.3866e-14	OXA-21	5.8925	4.2872e-14	aadA8	5.3425	4.089e-23
tetA(58)	6.6851	4.7311e-10	vanS_in_vanO_cl	5.1659	9.8741e-06	dfrB6	5.5875	3.1734e-06		OXA-5	5.8362	7.4856e-20	AAC(6')-32	5.8065	8.7105e-13	opcM	5.1293	4.1984e-10
EreB	6.5717	7.7212e-08	mtrA	5.0872	3.7802e-05	sul4	5.3948	6.5233e-07		arr-4	5.4987	2.045e-09	opcM	5.3012	2.1769e-10	mexN	5.0752	2.2048e-15
OXA-10	6.4755	4.7311e-10	tetA(58)	4.9515	7.2336e-06	IMP-1	5.3035	0.00022193		rphA	5.4421	7.8287e-09	LRA-2	5.0515	5.4218e-08	LRA-2	4.8977	8.8381e-08
novA	6.412	4.0132e-10	srmB	4.6858	7.2336e-06	OXA-101	5.219	1.2015e-07		Erm(35)	5.4254	1.1423e-31	TEM-71	5.0048	7.7923e-09	TEM-71	4.821	1.0828e-08
OXA-46	6.272	1.4942e-07	arr-1	4.5651	3.2853e-05	OXA-198	4.9323	3.5638e-06		LRA-2	5.3715	1.9627e-08	srmB	4.9602	5.0286e-08	AAC(6')-IIc	4.7005	3.9658e-07
PAU-1	6.2653	6.2436e-10	vanI	4.5516	4.5522e-05	aadA	4.6631	3.7178e-06		MYO-1	5.2746	4.789e-11	IMP-42	4.8612	2.4812e-07	IMP-42	4.7001	3.8952e-07
QepA4	6.1288	3.6203e-07	vanD	4.3479	0.00016423	tetA(58)	4.5257	1.2595e-05		VEB-3	5.2456	2.1736e-06	AAC(6')-IIc	4.8579	2.2292e-07	tet(35)	4.5581	9.8531e-05
IMP-1	6.0872	6.3542e-06	PEDO-1	4.2988	0.00034441	vanI	4.4713	0.00033249		TEM-71	5.237	1.0994e-09	aadA3	4.8517	3.2806e-08	sul4	4.5459	7.1336e-14
OXA-101	6.0222	3.08e-10	novA	4.2671	1.5274e-05	OXA-280	4.4008	0.0004708		srmB	5.233	1.3416e-08	VEB-3	4.8427	4.5375e-05	OXA-34	4.4889	5.512e-07
OXA-5	5.4665	2.1086e-05	vanS_in_vanP_cl	4.2633	5.5629e-05	tet(X1)	4.2857	0.002165		otr(A)S.rim	5.2099	1.8417e-16	vanO	4.8357	8.8624e-08	tet(O/M/O)	4.4826	7.4864e-07
sul4	5.3052	1.142e-08	DfrB9	4.2418	0.00010313	vanD	4.2746	0.00077702		AAC(6')-IIc	5.1707	1.0835e-07	PAU-1	4.7941	6.8283e-15	tetA(58)	4.4645	1.3903e-06
arr-1	5.2993	4.7944e-06	HelR	4.18	0.00016423	PEDO-1	4.217	0.0017753		aadA3	5.0857	1.0483e-08	arr-4	4.7402	2.7169e-09	SPM-1	4.4107	7.4293e-05
vanI	5.2688	7.6393e-06	CPS-1	4.1043	6.7195e-05	vanS_in_vanP_cl	4.1985	9.9355e-05		vanO	5.0844	2.5758e-08	OXA-34	4.6662	5.0822e-07	tetA(60)	4.3711	3.2549e-06
OXA-280	5.1889	1.1985e-05	Abau_AbaQ	4.0702	0.0016032	DfrB9	4.1691	0.00052797		OXA-3	4.9935	2.935e-07	tet(O/M/O)	4.6582	6.9812e-07	vanD	4.3271	8.3732e-05
patB	5.0959	1.3473e-05	AAC(6')-Iih	4.0366	4.9942e-05	novA	4.0594	2.2651e-05		aadA11	4.9177	1.7268e-07	SPM-1	4.56	7.6868e-05	IMP-13	4.2509	9.6672e-08
vanD	5.0593	2.4781e-05	tap	4.0203	7.1631e-05	OXA-21	4.0336	6.2145e-05		OXA-34	4.9142	1.6274e-07	otr(A)S.rim	4.5296	1.1277e-11	vanS_in_vanO_cl	4.2044	4.6773e-05
vanS_in_vanE_cl	5.0086	1.7802e-06	vgaALC	3.926	3.7802e-05	vanS_in_vanO_cl	4.0125	0.00040867		tet(O/M/O)	4.9121	1.9559e-07	mtrA	4.5124	8.9645e-06	Saur_mupA_MUP	4.1351	0.00018872
PEDO-1	5.0069	7.4975e-05	AAC(6')-IIb	3.9228	0.00018937	AAC(6')-Iih	3.9826	6.5115e-05		SPM-1	4.911	3.424e-06	vanD	4.4847	6.7718e-05	srmB	4.1252	4.9302e-08
vanS_in_vanP_cl	4.9855	1.271e-06	GPC-1	3.9211	0.00034441	tap	3.9564	9.5637e-05		tetA(58)	4.9089	4.9902e-07	OXA-5	4.4669	2.0902e-10	arr-1	4.1192	0.00026571
MCR-4.3	4.8748	0.025695	otr(A)S.liv	3.9167	0.00022108	lsaD	3.9084	8.624e-05		opcM	4.8632	1.0008e-10	vanS_in_vanO_cl	4.3876	4.4506e-05	Afab_ACT_CHL	4.043	0.00035161
CPS-1	4.8341	1.2201e-06	rphA	3.8879	0.00025988	dfrB2	3.8179	0.00030685		tetA(60)	4.8218	1.1528e-06	arr-1	4.2791	0.00028868	salD	4.0364	0.00037488
AAC(6')-Iih	4.775	8.0718e-07	dfrB2	3.8814	0.00013781	MYO-1	3.7808	0.0034868		OXA-641	4.693	1.6513e-13	lfrA	4.2732	0.00014423	rphA	4.0309	1.6448e-06
tap	4.7726	1.289e-06	vanR_in_vanO_cl	3.8652	0.00026305	arr-1	3.7114	0.0014377		sul4	4.6692	2.1243e-15	salD	4.2046	0.00026204	tetB(60)	3.9661	0.00025873
vgaALC	4.6641	7.4973e-07	oqxB	3.8648	8.0553e-05	OXA-129	3.6761	0.0045165		OXA-198	4.657	7.0486e-14	HelR	4.149	0.00025999	vatE	3.9526	0.00042089
AAC(6')-IIb	4.6485	6.04e-06	AAC(6')-32	3.8592	0.00010829	Sven_rox	3.5956	0.00051669		vanS_in_vanO_cl	4.6194	2.1045e-06	vatE	4.1299	0.00042023	OXA-9	3.8852	9.7481e-12
rphA	4.6349	8.9411e-06	aadA	3.8158	0.00018937	rphA	3.5773	0.0014992		arr-1	4.5969	9.8846e-06	AXC-2	4.013	0.00081604	AXC-2	3.8303	0.00082717
AAC(6')-32	4.6105	2.3297e-06	mexP	3.807	0.0041509	FOX-12	3.5473	0.0029834		OXA-46	4.5068	1.7953e-05	QnrS6	4.0129	0.00081604	QnrS6	3.8302	0.00082717
dfrB2	4.6076	4.0826e-06	mexN	3.7936	0.0041872	Saur_mupB_MUP	3.5361	0.003823		lfrA	4.5048	3.0429e-06	RbpA	4.0129	0.00081604	vanO	3.8089	9.0402e-07
aadA8	4.5844	6.04e-06	vanS_in_vanE_cl	3.7909	0.00022108	carA	3.4392	0.00067763		salD	4.491	1.1555e-05	MYO-1	3.9918	3.6116e-08	otr(A)S.rim	3.7174	6.7756e-07
MYO-1	4.5665	0.00016624	OXA-392	3.7116	0.00051384	tet(W/32/O)	3.426	0.00040867		OXA-20	4.4408	4.6086e-19	sul4	3.9798	5.1398e-13	msrC	3.6889	3.6206e-08
OXA-392	4.4465	1.6708e-05	MCR-4.2	3.6963	0.003048	AAC(3)-Id	3.4197	0.0015476		tetB(60)	4.3808	8.5376e-06	tetA(58)	3.9309	4.9699e-05	DfrB9	3.6803	0.0014793
Sven_rox	4.389	4.3162e-06	FOX-2	3.692	0.00031671	AAC(3)-IIIc	3.4194	0.0013756		patB	4.3531	9.9074e-09	basS	3.8627	0.001479	vmlR	3.6621	0.0022865
vgaE	4.264	4.1492e-06	TriC	3.6802	0.0066849	tetA(60)	3.3958	0.00017724		AXC-2	4.2444	2.7524e-05	DfrB9	3.8579	0.0016078	novA	3.5381	9.5766e-11
MCR-5.2	4.264	5.2207e-06	Sven_rox	3.6511	0.00021494	qacE	3.3814	6.6504e-05		QnrS6	4.2443	2.7524e-05	patB	3.8524	2.2306e-07	PAU-1	3.5192	9.6709e-08
tet(W/32/O)	4.245	4.5966e-07	mexQ	3.5609	0.0024494	opcM	3.3715	0.0017416		RbpA	4.2443	2.7524e-05	Saur_mupA_MUP	3.8411	0.00021491	AAC(6')-Ij	3.5128	0.0047917
AAC(3)-IIIc	4.2142	1.9252e-05	vanS_in_vanG_cl	3.5363	1.5278e-05	OXA-7	3.3658	0.0065473		msr(I)	4.244	4.8643e-05	vmlR	3.8338	0.0024448	aadA22	3.5128	0.0047917
AAC(3)-Id	4.2081	2.2875e-05	tetA(60)	3.5233	3.888e-05	vanS_in_vanE_cl	3.3169	0.0022387		DfrB9	4.0943	6.3245e-05	novA	3.7944	1.0941e-06	tet(D)	3.5127	0.0047917
mexQ	4.0871	7.3724e-05	AAC(3)-IIIc	3.478	0.00068652	opmE	3.3116	0.016125		vmlR	4.0928	0.00010015	rphA	3.7326	0.00021491	patB	3.3538	1.9256e-07
OXA-21	4.0816	1.4448e-05	OXA-7	3.4293	0.0014653	mexQ	3.234	0.002825		oqxB	3.976	1.9286e-23	aadA22	3.6951	0.0046847	LRA-19	3.3234	0.008476
Abau_AbaQ	4.0754	0.0031008	lmrC	3.3969	0.0010231	mexP	3.2041	0.013271		Saur_mupB_MUP	3.9467	2.9205e-05	dfrB7	3.695	0.0046847	FosA7	3.3233	0.008476
msrH	4.0532	7.9599e-06	TaeA	3.3765	0.00019008	vanS_in_vanC_cl	3.1906	0.0089276		catB11	3.9259	0.00018905	AAC(6')-Ij	3.695	0.0046847	ORR-1	3.3233	0.008476
poxtA	4.0071	7.4854e-06	OXA-21	3.3718	0.00034441	vgaE	3.1818	0.0013756		AAC(6')-Ij	3.9259	0.00018905	tet(D)	3.695	0.0046847	OXA-46	3.2204	0.001375
OXA-45	3.9904	5.8392e-05	vatA	3.3343	0.00055075	mphA	3.1705	0.00037911		aadA22	3.9259	0.00018905	AxyY	3.5778	9.7877e-19	OXA-21	3.1979	3.4123e-10
vanS_in_vanN_cl	3.9884	3.5546e-05	QepA4	3.3142	0.0016032	GOB-4	3.1655	0.0011234		dfrB7	3.9258	0.00018905	LRA-19	3.5053	0.0084725	AAC_6_IB_Su	3.1459	0.001375
OXA-20	3.9686	0.00054376	msrH	3.2853	0.00026989	QnrS8	3.1628	0.002165		smeE	3.8788	1.5305e-16	FosA7	3.5052	0.0084725	arr-4	3.1353	1.0637e-05
oleC	3.9677	1.2588e-05	OXA-420	3.2818	0.00088504	msrH	3.1587	0.0017753		OXA-732	3.8502	3.883e-13	Erm(35)	3.4901	2.2552e-14	poxtA	3.1258	0.0010661
OXA-37	3.9581	1.1441e-05	Saur_mupA_MUP	3.2516	0.0064405	Nfar_rox	3.1396	0.0020231		aadA10	3.8066	3.5661e-15	oqxB	3.3514	5.9312e-11	qacE	3.1115	7.1336e-14
QnrS8	3.9522	4.5104e-05	vanS_in_vanC_cl	3.2512	0.0021575	oqxB	3.0914	0.00013869		AER-1	3.7647	1.4932e-13	VatI	3.2845	0.011561	MYO-1	3.1108	1.388e-05
GOB-4	3.9468	2.5189e-05	OXA-45	3.238	0.0014159	PAU-1	3.067	0.002165		LRA-19	3.7357	0.00069457	Saur_mupB_MUP	3.2447	0.00032477	abeS	3.0914	0.0013196
carA	3.8872	3.5546e-05	QnrS8	3.2085	0.0014653	GOB-3	3.0437	0.0022387		vgaB	3.7357	0.00069457	msrC	3.2117	3.5886e-06	mtrA	3.0558	0.00046724
GOB-3	3.8244	4.4973e-05	GOB-4	3.1937	0.0011357	TaeA	3.022	0.0010399		FosA7	3.7356	0.00069457	tetA(60)	3.1953	0.0024764	MexI	3.0531	5.1176e-12
AAC(6')-IIc	3.8052	0.00010509	MCR-5.2	3.1927	0.00034095	iri	2.9961	0.016314		ORR-1	3.7356	0.00069457	mphA	3.183	1.154e-06	smeD	3.0392	5.7136e-10
tetA(60)	3.7929	5.4554e-05	OXA-101	3.1791	0.00010517	AAC(6')-IIb	2.9467	0.0048963		tetB(P)	3.5862	2.0923e-20	smeE	3.1524	8.3049e-12	Saur_mupB_MUP	2.9814	0.0024742
vatA	3.7923	9.0059e-05	Nfar_rox	3.1784	0.0013774	IDC-2	2.9397	0.0030156		OXA-205	3.5831	1.6282e-09	tet(T)	3.1466	1.1477e-09	OXA-5	2.9187	0.00022178
iri	3.779	0.00014438	OXA-198	3.176	0.0033456	AAC(6')-32	2.8726	0.0033452		aadA8	3.5618	1.8713e-15	tet(35)	3.118	0.011861	mexQ	2.8852	1.7685e-09
HelR	3.7592	0.00027386	vgaD	3.1746	0.0018141	CPS-1	2.8614	0.0033216		farA	3.5037	2.8812e-07	smeD	3.0911	1.8255e-12	otr(A)S.liv	2.8688	1.5867e-08
mexP	3.7563	0.0018041	carA	3.1319	0.00077091	vanO	2.8045	0.005444		PAU-1	3.3645	1.4788e-11	otr(A)S.liv	3.0346	1.5539e-14	aadA6/aadA10	2.8239	5.671e-09
mphB	3.7501	0.0010997	Saur_mupB_MUP	3.1033	0.0022574	lmrC	2.7984	0.002406		novA	3.2542	3.155e-09	AAC_6_IB_Su	2.9728	0.0087016	oqxB	2.7693	5.1204e-07
IDC-2	3.7195	6.8535e-05	GOB-3	3.0683	0.0016032	tet(O/32/O)	2.7977	0.016125		AxyY	3.1179	3.7352e-16	MexI	2.9179	1.1701e-16	lfrA	2.7439	0.0047917
BEL-1	3.691	0.00020312	AAC(6')-IIc	3.0649	0.0034257	tet(X6)	2.7872	0.0081288		EreB	2.9342	0.00021354	tetB(60)	2.8911	0.01849	arlR	2.6466	0.010515
MCR-4.2	3.6491	0.0064465	iri	3.0426	0.0039417	vgaALC	2.7833	0.0016721		adeF	2.831	4.1828e-15	rpoB2	2.8722	1.2015e-14	vanR_in_vanN_cl	2.6316	0.027429
OXA-7	3.6433	0.00031017	VatI	3.0424	0.0039648	LRA-10	2.7813	0.025566		tet(36)	2.7448	1.8314e-09	FosA	2.8154	0.028693	smeE	2.6294	8.4062e-09
OXA-3	3.5922	8.8697e-05	aadA8	3.0407	0.0059358	OXA-164	2.7806	0.02316		QepA1	2.72	0.0018989	ORR-1	2.8148	0.028693	mphA	2.6143	8.1356e-06
LRA-10	3.5624	0.0002317	smeE	3.002	0.0010218	vatA	2.7728	0.0026496		rpoB2	2.7135	1.9308e-12	OXA-20	2.7216	7.1885e-12	vanI	2.6096	0.045295
Saur_mupB_MUP	3.4874	0.0005512	MYO-1	2.9999	0.0048964	adeF	2.7462	0.002165		MuxC	2.7068	4.6606e-11	farA	2.7083	1.117e-05	tet(T)	2.5339	2.1105e-05
vanS_in_vanG_cl	3.4669	7.4637e-06	opmE	2.9957	0.024413	vgaD	2.7312	0.007981		vanD	2.6757	0.0015029	OXA-129	2.6312	4.8826e-08	AAC(3)-Ib	2.5255	0.0002784
lfrA	3.455	0.0012204	OXA-36	2.9854	0.0041509	MexF	2.7086	0.0042182		mphG	2.6721	4.6443e-08	OXA-732	2.6212	1.0367e-07	Erm(35)	2.5028	9.5663e-10
msrC	3.4424	0.0015879	bcrA	2.9822	0.0010218	vanR_in_vanE_cl	2.665	0.023814		mefC	2.6193	1.3416e-08	cmeB	2.5521	4.8338e-05	dfrB7	2.4942	0.010304
vanN	3.4424	0.0015879	IDC-2	2.9695	0.0019838	msrC	2.6649	0.023814		smeD	2.5572	7.3962e-09	vanS_in_vanG_cl	2.5494	0.0020718	OXA-129	2.4234	5.3018e-06
EreA2	3.4394	0.00010781	BRP(MBL)	2.9605	0.0021575	FOX-2	2.6413	0.0072751		amrB	2.392	9.0654e-07	AAC(3)-Ib	2.5469	1.7481e-05	RbpA	2.4163	0.012759
vgaD	3.3958	0.00074592	FOX-14	2.8799	0.0087561	vanS_in_vanG_cl	2.5854	0.0034397		vanR_in_vanE_cl	2.3642	0.029602	BEL-1	2.4929	2.7338e-09	vanS_in_vanG_cl	2.3945	0.019433
lmrC	3.3846	7.4055e-05	ParR	2.8534	0.010165	QepA4	2.5847	0.0096961		OXA-129	2.286	3.4761e-06	mreA	2.4522	0.030296	vanR_in_vanI_cl	2.394	0.012266
DfrB9	3.3832	0.00075712	TxR	2.851	0.0030038	AAC(6')-IIc	2.5637	0.0096961		rsmA	2.2791	4.3707e-11	tet(W/32/O)	2.4421	0.00035496	AxyY	2.3801	9.0021e-07
TaeA	3.3813	5.5767e-05	vanF	2.8436	0.0038865	mexY	2.5338	0.0021351		otr(A)S.liv	2.2748	6.3907e-07	EreB	2.4247	0.0006323	msr(I)	2.3725	0.02092
AxyY	3.3542	3.5408e-05	vanO	2.8241	0.0051345	PME-1	2.5072	0.043923		OXA-145	2.2604	3.5477e-05	mexN	2.3878	3.5639e-05	rpoB2	2.3638	5.3176e-08
RCP-1	3.3184	0.00044083	LRA-10	2.8162	0.0051345	MOX-2	2.5014	0.036868		BRP(MBL)	2.2547	0.047017	AAC6_IB_HZ	2.3375	0.0058704	msrA	2.3553	0.027143
PME-1	3.2926	0.0045949	OXA-164	2.8111	0.0045577	dfrG	2.5009	0.036868		VatI	2.2532	0.017592	OXA-198	2.3235	1.8214e-06	amrB	2.3196	1.8667e-06
LnuP	3.2765	0.0048064	OXA-129	2.7587	0.029926	LnuP	2.5007	0.036868		vanR_in_vanO_cl	2.2366	0.046925	OXA-641	2.2994	3.266e-06	TriC	2.2961	0.00026383
OXA-660	3.2765	0.0048064	OXA-5	2.7232	0.020449	OXA-660	2.5007	0.036868		dfrE	2.2308	0.042778	qacE	2.2989	1.6166e-10	tet(O/W/32/O)	2.2308	0.0047917
dfrG	3.2763	0.0031014	vgaC	2.7195	0.00050523	FEZ-1	2.5005	0.036868		tet(T)	2.1954	1.0655e-05	aadA10	2.2726	3.0656e-06	OXA-20	2.1977	2.0696e-07
FEZ-1	3.2761	0.0048064	MexF	2.7182	0.01592	tet(E)	2.488	0.032972		Bado_rpoB_RIF	2.1213	3.198e-09	amrB	2.2634	3.8117e-06	aadA10	2.1465	3.1296e-06
OXA-667	3.2761	0.0048064	oleC	2.7118	0.0017754	OXA-420	2.4782	0.011188		basS	2.1108	0.01863	tet(S)	2.2504	0.00010935	OXA-732	2.1219	0.00014557
vanR_in_vanO_cl	3.226	0.00047621	aadA25	2.6908	0.0053622	oleC	2.4602	0.0065792		BEL-1	2.0409	4.173e-06	OXA-145	2.2148	4.8728e-06	MuxC	2.1128	1.822e-07
AAC(6')-IIa	3.2213	3.4484e-05	vanR_in_vanE_cl	2.6862	0.0064405	BRP(MBL)	2.4219	0.021279		MexI	2.0181	4.476e-08	efrB	2.2071	1.6134e-07	MexF	2.0531	1.9528e-07
msrA	3.2172	0.0012882	LpeB	2.6859	0.0064405	vgaC	2.4087	0.005444		aadA6/aadA10	1.9966	0.00066625	Bado_rpoB_RIF	2.1941	2.1769e-10	basS	1.9814	0.011283
vanC	3.1884	0.0002044	qacE	2.6845	0.0034414	MCR-5.2	2.3999	0.0039176		HelR	1.9453	0.018116	tetB(P)	2.1609	4.5584e-10	Bado_rpoB_RIF	1.9426	2.4352e-07
cmx	3.1849	0.0036088	vgaE	2.6193	0.0018285	mtrA	2.3948	0.017155		smeR	1.9166	0.010419	QepA1	2.1547	0.029633	aadA	1.9355	2.0132e-05
vanS_in_vanO_cl	3.1753	0.0005596	vanC	2.5924	0.0095359	MCR-7.1	2.3863	0.028484		mexY	1.8101	8.5758e-06	MuxC	2.14	1.2745e-07	adeF	1.9084	1.6689e-05
AAC(6')-Ib9	3.1378	0.0013238	Cstr_tetA	2.5819	0.001524	rpoB2	2.3747	0.0030156		lsaE	1.8043	0.009184	MexF	2.127	3.9728e-08	smeR	1.8338	0.0051111
CrcB	3.1378	0.0084336	mphA	2.5503	0.0041872	vmlR	2.3169	0.021192		MexK	1.7874	2.0083e-06	adeF	2.0911	9.5308e-08	tet(S)	1.7556	0.00094879
tlrC	3.1375	0.00017638	PME-1	2.5383	0.0085624	sul1	2.3116	0.005518		msrC	1.7274	0.017768	aadA11	2.09	0.00085163	farA	1.7555	0.0060681
tet(49)	3.0939	0.0015354	adeF	2.5355	0.0072899	vanF	2.2993	0.033801		qacE	1.6628	6.2311e-05	NmcR	2.0723	0.028467	aadA11	1.742	0.0030254
EBR-3	3.089	0.0084336	MOX-2	2.5226	0.010318	AxyY	2.2864	0.01127		RanA	1.5728	0.01804	MexD	2.064	1.6125e-07	OXA-198	1.7222	0.0016812
arlS	3.0448	0.0062731	vatE	2.5226	0.010318	otr(A)S.liv	2.2391	0.0075263		mphA	1.4831	0.015403	Afab_ACT_CHL	2.0359	0.01006	MexD	1.7203	6.8527e-06
opmE	3.038	0.017335	dfrG	2.5222	0.010318	Bado_rpoB_RIF	2.2276	0.0046069		mtrD	1.4352	0.00030409	rsmA	1.7872	9.9391e-09	tetB(P)	1.7086	3.0655e-06
tetB(P)	3.0276	5.8392e-05	LnuP	2.5218	0.010318	bcrA	2.1953	0.0073242		MexF	1.3317	0.0029466	abeS	1.7624	0.024199	rsmA	1.6739	9.0402e-07
BRP(MBL)	3.0154	0.001466	OXA-660	2.5218	0.010318	OXA-732	2.1923	0.018735		efrB	1.3185	0.0064678	ErmF	1.7346	1.8024e-06	BEL-1	1.6365	0.00011407
aadA6	3.0007	0.00041287	FEZ-1	2.5216	0.010318	smeE	2.1861	0.0041282		LpsB	1.2832	0.0064678	OXA-205	1.618	0.0025874	HelR	1.5359	0.041443
Nfar_rox	2.9902	0.001356	AQU-3	2.521	0.010318	vanN	2.1615	0.023814		OXA-21	1.2016	0.03209	mexY	1.5856	7.7442e-05	MexK	1.4131	9.9804e-05
otr(A)S.liv	2.9897	7.3724e-05	OXA-652	2.5208	0.010318	Cstr_tetA	2.1358	0.012507		kdpE	1.1543	0.0037131	ceoB	1.5498	8.2721e-05	mexY	1.3867	0.00138
smeE	2.9673	7.192e-05	rpoB2	2.5164	0.0061058	sul2	2.1316	0.0087199		MuxB	1.1276	0.0038609	MexK	1.5256	2.3556e-05	efrB	1.3835	0.0038438
vanR_in_vanE_cl	2.9449	0.0015879	OXA-427	2.4821	0.021519	vanC	2.0651	0.033116		golS	1.0126	0.029383	mexQ	1.5058	0.00011019	OXA-641	1.3761	0.01652
OXA-205	2.9045	0.00040991	dfrA27	2.4665	0.028571	tet(T)	1.9058	0.025673					MuxB	1.3182	9.1245e-05	MuxB	1.3024	0.00014935
vanF	2.8807	0.0035153	AxyY	2.4154	0.010389	poxtA	1.7945	0.04494					sul1	1.2929	0.00079264	OXA-205	1.1312	0.026238
tet(V)	2.8702	0.025645	tlrC	2.3792	0.0034444	rsmA	1.7455	0.02316					OXA-2	1.1788	0.0024713	ErmF	1.0796	0.0056992
adeF	2.8191	0.00018513	sul1	2.3457	0.011094								kdpE	1.1369	0.017011	OXA-2	1.0414	0.013603
OXA-129	2.8005	0.013755	tet(X6)	2.3236	0.01383											ceoB	1.0267	0.024602
vatE	2.7816	0.0029976	poxtA	2.3024	0.0046416
AQU-3	2.7768	0.01725	tet(T)	2.2908	0.0059299
tet(G)	2.768	0.00016555	tet(35)	2.2339	0.020629
tet(35)	2.76	0.0091499	msrC	2.1783	0.021461
vanS_in_vanC_cl	2.6814	0.0093983	arlR	2.1573	0.026619
msr(G)	2.657	0.00040991	tet(O/32/O)	2.1248	0.030165
TxR	2.627	0.0027178	otr(A)S.rim	2.1118	0.010273
QnrS6	2.5888	0.029552	efrB	2.1107	0.028808
mphA	2.5597	0.003848	OXA-37	2.0237	0.011535
otr(A)S.rim	2.5488	0.0036215	pp-flo	2.0205	0.034645
oqxB	2.4819	0.00088131	AAC(3)-Id	1.9999	0.046152
mexN	2.436	0.026883	opcM	1.9778	0.049041
pp-flo	2.428	0.013117	vmlR	1.9547	0.039047
OXA-427	2.4279	0.030583	sul2	1.95	0.032222
rpoB2	2.4216	0.0011633	Bado_rpoB_RIF	1.9316	0.030165
VatI	2.4102	0.020453	AAC(6')-IIa	1.9078	0.039399
Erm(35)	2.3684	0.0077408	OXA-4	1.897	0.033837
Bado_rpoB_RIF	2.2491	0.0015879	tet(G)	1.8961	0.013521
mexY	2.2471	0.0011684	floR	1.8825	0.0074629
OXA-296	2.2266	0.023246	smeB	1.8098	0.03969
AAC(6')-Ic	2.2235	0.030569	tetB(P)	1.7929	0.046336
mefC	2.2192	0.01626	smeD	1.6036	0.034285
floR	2.1568	0.0045409
tet(T)	2.1183	0.0045383
mphG	2.0529	0.024506
lmrD	2.0299	0.036027
OXA-732	2.0118	0.013304
lsaD	1.9502	0.034852
srmB	1.9412	0.012187
msr(I)	1.9138	0.043905
Cstr_tetA	1.8715	0.0062013
vgaC	1.8665	0.014665
amrB	1.658	0.035173
sul2	1.596	0.029409
rsmA	1.4944	0.041819
MuxC	1.456	0.032098

### Sheet: Supplemental Data 2a
List of differentially abundant ARGs with higher abundance in activated sludge (S4) than all of S1, S2 or S3
WWTPGö				WWTPGw
CARD ARG	Family	Drug Class		CARD ARG	Family	Drug Class
AAC(3)-Id	AAC(3)	aminoglycoside antibiotic		AAC(6')-32	AAC(6')	aminoglycoside antibiotic
AAC(3)-IIIc	AAC(3)	aminoglycoside antibiotic		AAC(6')-IIc	AAC(6')	aminoglycoside antibiotic
AAC(6')-32	AAC(6')	aminoglycoside antibiotic		AAC(6')-Ij	AAC(6')	aminoglycoside antibiotic
AAC(6')-Ic	AAC(6')	aminoglycoside antibiotic		aadA10	ANT(3'')	aminoglycoside antibiotic
AAC(6')-IIa	AAC(6')	aminoglycoside antibiotic		aadA11	ANT(3'')	aminoglycoside antibiotic
AAC(6')-IIb	AAC(6')	aminoglycoside antibiotic		aadA22	ANT(3'')	aminoglycoside antibiotic
AAC(6')-IIc	AAC(6')	aminoglycoside antibiotic		aadA8	ANT(3'')	aminoglycoside antibiotic
AAC(6')-Iih	AAC(6')	aminoglycoside antibiotic		adeF	resistance-nodulation-cell division (RND) antibiotic efflux pump	fluoroquinolone antibiotic;tetracycline antibiotic
aadA8	ANT(3'')	aminoglycoside antibiotic		amrB	resistance-nodulation-cell division (RND) antibiotic efflux pump	aminoglycoside antibiotic
Abau_AbaQ	major facilitator superfamily (MFS) antibiotic efflux pump	fluoroquinolone antibiotic		arr-1	rifampin ADP-ribosyltransferase (Arr)	rifamycin antibiotic
adeF	resistance-nodulation-cell division (RND) antibiotic efflux pump	fluoroquinolone antibiotic;tetracycline antibiotic		arr-4	rifampin ADP-ribosyltransferase (Arr)	rifamycin antibiotic
AQU-3	AQU beta-lactamase	cephalosporin		AXC-2	AXC beta-lactamase	carbapenem
arlS	major facilitator superfamily (MFS) antibiotic efflux pump	disinfecting agents and antiseptics;fluoroquinolone antibiotic		AxyY	resistance-nodulation-cell division (RND) antibiotic efflux pump	aminoglycoside antibiotic;cephalosporin;fluoroquinolone antibiotic;macrolide antibiotic
arr-1	rifampin ADP-ribosyltransferase (Arr)	rifamycin antibiotic		Bado_rpoB_RIF	rifamycin-resistant beta-subunit of RNA polymerase (rpoB)	peptide antibiotic;rifamycin antibiotic
AxyY	resistance-nodulation-cell division (RND) antibiotic efflux pump	aminoglycoside antibiotic;cephalosporin;fluoroquinolone antibiotic;macrolide antibiotic		basS	pmr phosphoethanolamine transferase	peptide antibiotic
Bado_rpoB_RIF	rifamycin-resistant beta-subunit of RNA polymerase (rpoB)	peptide antibiotic;rifamycin antibiotic		BEL-1	BEL beta-lactamase	cephalosporin;monobactam;penam
BRP(MBL)	Bleomycin resistant protein	glycopeptide antibiotic		dfrB6	trimethoprim resistant dihydrofolate reductase dfr	diaminopyrimidine antibiotic
carA	Miscellaneous ABC-F subfamily ATP-binding cassette ribosomal protection proteins	macrolide antibiotic		dfrB7	trimethoprim resistant dihydrofolate reductase dfr	diaminopyrimidine antibiotic
CPS-1	CPS beta-lactamase	carbapenem		DfrB9	trimethoprim resistant dihydrofolate reductase dfr	diaminopyrimidine antibiotic
Cstr_tetA	major facilitator superfamily (MFS) antibiotic efflux pump	penam;tetracycline antibiotic		efrB	ATP-binding cassette (ABC) antibiotic efflux pump	fluoroquinolone antibiotic;macrolide antibiotic;rifamycin antibiotic
dfrB2	trimethoprim resistant dihydrofolate reductase dfr	diaminopyrimidine antibiotic		EreB	macrolide esterase	macrolide antibiotic
dfrB6	trimethoprim resistant dihydrofolate reductase dfr	diaminopyrimidine antibiotic		Erm(35)	Erm 23S ribosomal RNA methyltransferase	lincosamide antibiotic;macrolide antibiotic;streptogramin A antibiotic;streptogramin B antibiotic;streptogramin antibiotic
DfrB9	trimethoprim resistant dihydrofolate reductase dfr	diaminopyrimidine antibiotic		farA	major facilitator superfamily (MFS) antibiotic efflux pump	antibacterial free fatty acids
dfrG	trimethoprim resistant dihydrofolate reductase dfr	diaminopyrimidine antibiotic		FosA7	fosfomycin thiol transferase	phosphonic acid antibiotic
EreB	macrolide esterase	macrolide antibiotic		GES-1	GES beta-lactamase	carbapenem;cephalosporin;penam
FEZ-1	FEZ beta-lactamase	carbapenem;cephalosporin;penam		HelR	helicase-like RNA polymerase protection protein	rifamycin antibiotic
GOB-3	GOB beta-lactamase	carbapenem;cephalosporin;penam		IMP-13	IMP beta-lactamase	carbapenem;cephalosporin;cephamycin;penam;penem
GOB-4	GOB beta-lactamase	carbapenem;cephalosporin;penam		IMP-5	IMP beta-lactamase	carbapenem;cephalosporin;cephamycin;penam;penem
HelR	helicase-like RNA polymerase protection protein	rifamycin antibiotic		lfrA	major facilitator superfamily (MFS) antibiotic efflux pump	fluoroquinolone antibiotic
IDC-2	IDC beta-lactamase	carbapenem;cephalosporin		LRA-19	subclass B3 LRA beta-lactamase	cephalosporin;penam
IMP-1	IMP beta-lactamase	carbapenem;cephalosporin;cephamycin;penam;penem		LRA-2	subclass B3 LRA beta-lactamase	cephalosporin;penam
IMP-13	IMP beta-lactamase	carbapenem;cephalosporin;cephamycin;penam;penem		MexF	resistance-nodulation-cell division (RND) antibiotic efflux pump	diaminopyrimidine antibiotic;fluoroquinolone antibiotic;phenicol antibiotic
IMP-28	IMP beta-lactamase	carbapenem;cephalosporin;cephamycin;penam;penem		MexI	resistance-nodulation-cell division (RND) antibiotic efflux pump	disinfecting agents and antiseptics;fluoroquinolone antibiotic;tetracycline antibiotic
iri	rifampin monooxygenase	rifamycin antibiotic		MexK	resistance-nodulation-cell division (RND) antibiotic efflux pump	disinfecting agents and antiseptics;macrolide antibiotic;tetracycline antibiotic
lfrA	major facilitator superfamily (MFS) antibiotic efflux pump	fluoroquinolone antibiotic		mexY	resistance-nodulation-cell division (RND) antibiotic efflux pump	aminoglycoside antibiotic;carbapenem;cephalosporin;cephamycin;disinfecting agents and antiseptics;fluoroquinolone antibiotic;macrolide antibiotic;penam;phenicol antibiotic;tetracycline antibiotic
lmrC	Miscellaneous ABC-F subfamily ATP-binding cassette ribosomal protection proteins	lincosamide antibiotic		mphA	macrolide phosphotransferase (MPH)	macrolide antibiotic
LnuP	lincosamide nucleotidyltransferase (LNU)	lincosamide antibiotic		mreA	major facilitator superfamily (MFS) antibiotic efflux pump	macrolide antibiotic
LRA-10	class C LRA beta-lactamase	cephalosporin;penam		msr(I)	msr-type ABC-F protein	macrolide antibiotic;streptogramin antibiotic
lsaD	lsa-type ABC-F protein	lincosamide antibiotic;pleuromutilin antibiotic;streptogramin A antibiotic;streptogramin antibiotic		msrC	msr-type ABC-F protein	macrolide antibiotic;streptogramin B antibiotic;streptogramin antibiotic
MCR-4.2	MCR phosphoethanolamine transferase	peptide antibiotic		mtrA	resistance-nodulation-cell division (RND) antibiotic efflux pump	macrolide antibiotic;penam
MCR-4.3	MCR phosphoethanolamine transferase	peptide antibiotic		MuxB	resistance-nodulation-cell division (RND) antibiotic efflux pump	aminocoumarin antibiotic;macrolide antibiotic;monobactam;tetracycline antibiotic
MCR-5.2	MCR phosphoethanolamine transferase	peptide antibiotic		MuxC	resistance-nodulation-cell division (RND) antibiotic efflux pump	aminocoumarin antibiotic;macrolide antibiotic;monobactam;tetracycline antibiotic
mexN	resistance-nodulation-cell division (RND) antibiotic efflux pump	phenicol antibiotic		MYO-1	MYO beta-lactamase	carbapenem
mexP	resistance-nodulation-cell division (RND) antibiotic efflux pump	carbapenem;diaminopyrimidine antibiotic;disinfecting agents and antiseptics;macrolide antibiotic;phenicol antibiotic;tetracycline antibiotic		novA	ATP-binding cassette (ABC) antibiotic efflux pump	aminocoumarin antibiotic
mexQ	resistance-nodulation-cell division (RND) antibiotic efflux pump	carbapenem;diaminopyrimidine antibiotic;disinfecting agents and antiseptics;macrolide antibiotic;phenicol antibiotic;tetracycline antibiotic		opcM	resistance-nodulation-cell division (RND) antibiotic efflux pump	aminoglycoside antibiotic;fluoroquinolone antibiotic
mexY	resistance-nodulation-cell division (RND) antibiotic efflux pump	aminoglycoside antibiotic;carbapenem;cephalosporin;cephamycin;disinfecting agents and antiseptics;fluoroquinolone antibiotic;macrolide antibiotic;penam;phenicol antibiotic;tetracycline antibiotic		oqxB	resistance-nodulation-cell division (RND) antibiotic efflux pump	diaminopyrimidine antibiotic;fluoroquinolone antibiotic;glycylcycline;nitrofuran antibiotic;tetracycline antibiotic
mphA	macrolide phosphotransferase (MPH)	macrolide antibiotic		ORR-1	ORR beta-lactamase	carbapenem
msrC	msr-type ABC-F protein	macrolide antibiotic;streptogramin B antibiotic;streptogramin antibiotic		otr(A)S.liv	tetracycline-resistant ribosomal protection protein	tetracycline antibiotic
msrH	msr-type ABC-F protein	macrolide antibiotic;streptogramin antibiotic		otr(A)S.rim	tetracycline-resistant ribosomal protection protein	tetracycline antibiotic
mtrA	resistance-nodulation-cell division (RND) antibiotic efflux pump	macrolide antibiotic;penam		OXA-129	OXA beta-lactamase	carbapenem;cephalosporin;penam
MYO-1	MYO beta-lactamase	carbapenem		OXA-145	OXA beta-lactamase	carbapenem;cephalosporin;penam
Nfar_rox	rifampin monooxygenase	rifamycin antibiotic		OXA-198	OXA beta-lactamase	carbapenem;cephalosporin;penam
novA	ATP-binding cassette (ABC) antibiotic efflux pump	aminocoumarin antibiotic		OXA-20	OXA beta-lactamase	carbapenem;cephalosporin;penam
oleC	ATP-binding cassette (ABC) antibiotic efflux pump	macrolide antibiotic		OXA-205	OXA beta-lactamase	carbapenem;cephalosporin;penam
opmE	resistance-nodulation-cell division (RND) antibiotic efflux pump	carbapenem;diaminopyrimidine antibiotic;disinfecting agents and antiseptics;macrolide antibiotic;phenicol antibiotic;tetracycline antibiotic		OXA-21	OXA beta-lactamase	carbapenem;cephalosporin;penam
oqxB	resistance-nodulation-cell division (RND) antibiotic efflux pump	diaminopyrimidine antibiotic;fluoroquinolone antibiotic;glycylcycline;nitrofuran antibiotic;tetracycline antibiotic		OXA-34	OXA beta-lactamase	carbapenem;cephalosporin;penam
otr(A)S.liv	tetracycline-resistant ribosomal protection protein	tetracycline antibiotic		OXA-4	OXA beta-lactamase	carbapenem;cephalosporin;penam
OXA-101	OXA beta-lactamase	carbapenem;cephalosporin;penam		OXA-5	OXA beta-lactamase	carbapenem;cephalosporin;penam
OXA-129	OXA beta-lactamase	carbapenem;cephalosporin;penam		OXA-641	OXA beta-lactamase	carbapenem;cephalosporin;penam
OXA-198	OXA beta-lactamase	carbapenem;cephalosporin;penam		OXA-732	OXA beta-lactamase	carbapenem;cephalosporin;penam
OXA-20	OXA beta-lactamase	carbapenem;cephalosporin;penam		OXA-9	OXA beta-lactamase	carbapenem;cephalosporin;penam
OXA-21	OXA beta-lactamase	carbapenem;cephalosporin;penam		patB	ATP-binding cassette (ABC) antibiotic efflux pump	fluoroquinolone antibiotic
OXA-36	OXA beta-lactamase	carbapenem;cephalosporin;penam		PAU-1	PAU beta-lactamase	carbapenem;cephalosporin
OXA-37	OXA beta-lactamase	carbapenem;cephalosporin;penam		qacE	major facilitator superfamily (MFS) antibiotic efflux pump	disinfecting agents and antiseptics
OXA-4	OXA beta-lactamase	carbapenem;cephalosporin;penam		QepA1	major facilitator superfamily (MFS) antibiotic efflux pump	fluoroquinolone antibiotic
OXA-45	OXA beta-lactamase	carbapenem;cephalosporin;penam		QnrS6	quinolone resistance protein (qnr)	fluoroquinolone antibiotic
OXA-551	OXA beta-lactamase	carbapenem;cephalosporin;penam		RbpA	RbpA bacterial RNA polymerase-binding protein	rifamycin antibiotic
OXA-660	OXA beta-lactamase	carbapenem;cephalosporin;penam		rphA	rifampin phosphotransferase	rifamycin antibiotic
OXA-7	OXA beta-lactamase	carbapenem;cephalosporin;penam		rphB	rifampin phosphotransferase	rifamycin antibiotic
OXA-732	OXA beta-lactamase	carbapenem;cephalosporin;penam		rpoB2	rifamycin-resistant beta-subunit of RNA polymerase (rpoB)	peptide antibiotic;rifamycin antibiotic
OXA-9	OXA beta-lactamase	carbapenem;cephalosporin;penam		rsmA	resistance-nodulation-cell division (RND) antibiotic efflux pump	diaminopyrimidine antibiotic;fluoroquinolone antibiotic;phenicol antibiotic
PAU-1	PAU beta-lactamase	carbapenem;cephalosporin		salD	sal-type ABC-F protein	lincosamide antibiotic;pleuromutilin antibiotic;streptogramin A antibiotic;streptogramin antibiotic
PEDO-1	subclass B3 PEDO beta-lactamase	carbapenem		Saur_mupA_MUP	antibiotic-resistant isoleucyl-tRNA synthetase (ileS)	mupirocin-like antibiotic
PME-1	PME beta-lactamase	carbapenem		Saur_mupB_MUP	antibiotic-resistant isoleucyl-tRNA synthetase (ileS)	mupirocin-like antibiotic
poxtA	Miscellaneous ABC-F subfamily ATP-binding cassette ribosomal protection proteins	oxazolidinone antibiotic;phenicol antibiotic;tetracycline antibiotic		smeD	resistance-nodulation-cell division (RND) antibiotic efflux pump	fluoroquinolone antibiotic;macrolide antibiotic;phenicol antibiotic;tetracycline antibiotic
pp-flo	major facilitator superfamily (MFS) antibiotic efflux pump	phenicol antibiotic		smeE	resistance-nodulation-cell division (RND) antibiotic efflux pump	fluoroquinolone antibiotic;macrolide antibiotic;phenicol antibiotic;tetracycline antibiotic
QepA4	major facilitator superfamily (MFS) antibiotic efflux pump	fluoroquinolone antibiotic		SPM-1	SPM beta-lactamase	carbapenem
QnrS6	quinolone resistance protein (qnr)	fluoroquinolone antibiotic		srmB	Miscellaneous ABC-F subfamily ATP-binding cassette ribosomal protection proteins	macrolide antibiotic
QnrS8	quinolone resistance protein (qnr)	fluoroquinolone antibiotic		sul4	sulfonamide resistant sul	sulfonamide antibiotic
rphA	rifampin phosphotransferase	rifamycin antibiotic		TEM-71	TEM beta-lactamase	cephalosporin;monobactam;penam;penem
rphB	rifampin phosphotransferase	rifamycin antibiotic		tet(O/M/O)	tetracycline-resistant ribosomal protection protein	tetracycline antibiotic
rpoB2	rifamycin-resistant beta-subunit of RNA polymerase (rpoB)	peptide antibiotic;rifamycin antibiotic		tet(T)	tetracycline-resistant ribosomal protection protein	tetracycline antibiotic
rsmA	resistance-nodulation-cell division (RND) antibiotic efflux pump	diaminopyrimidine antibiotic;fluoroquinolone antibiotic;phenicol antibiotic		tetA(58)	major facilitator superfamily (MFS) antibiotic efflux pump	tetracycline antibiotic
Saur_mupB_MUP	antibiotic-resistant isoleucyl-tRNA synthetase (ileS)	mupirocin-like antibiotic		tetA(60)	ATP-binding cassette (ABC) antibiotic efflux pump	tetracycline antibiotic
smeE	resistance-nodulation-cell division (RND) antibiotic efflux pump	fluoroquinolone antibiotic;macrolide antibiotic;phenicol antibiotic;tetracycline antibiotic		tetB(60)	ATP-binding cassette (ABC) antibiotic efflux pump	tetracycline antibiotic
srmB	Miscellaneous ABC-F subfamily ATP-binding cassette ribosomal protection proteins	macrolide antibiotic		tetB(P)	tetracycline-resistant ribosomal protection protein	tetracycline antibiotic
sul2	sulfonamide resistant sul	sulfonamide antibiotic;sulfone antibiotic		vanD	Van ligase;glycopeptide resistance gene cluster	glycopeptide antibiotic
sul4	sulfonamide resistant sul	sulfonamide antibiotic		vanI	Van ligase;glycopeptide resistance gene cluster	glycopeptide antibiotic
Sven_rox	rifampin monooxygenase	rifamycin antibiotic		vanO	Van ligase;glycopeptide resistance gene cluster	glycopeptide antibiotic
TaeA	ATP-binding cassette (ABC) antibiotic efflux pump	pleuromutilin antibiotic		vanS_in_vanO_cl	glycopeptide resistance gene cluster;vanS	glycopeptide antibiotic
tap	major facilitator superfamily (MFS) antibiotic efflux pump	tetracycline antibiotic		vatE	streptogramin vat acetyltransferase	streptogramin A antibiotic;streptogramin antibiotic
tet(35)	ATP-binding cassette (ABC) antibiotic efflux pump	tetracycline antibiotic		VatI	streptogramin vat acetyltransferase	streptogramin A antibiotic;streptogramin antibiotic
tet(49)	tetracycline inactivation enzyme	tetracycline antibiotic		vgaB	vga-type ABC-F protein	pleuromutilin antibiotic;streptogramin A antibiotic;streptogramin antibiotic
tet(G)	major facilitator superfamily (MFS) antibiotic efflux pump	tetracycline antibiotic		vmlR	Miscellaneous ABC-F subfamily ATP-binding cassette ribosomal protection proteins	lincosamide antibiotic;streptogramin B antibiotic;streptogramin antibiotic
tet(T)	tetracycline-resistant ribosomal protection protein	tetracycline antibiotic
tet(V)	major facilitator superfamily (MFS) antibiotic efflux pump	tetracycline antibiotic
tet(W/32/O)	tetracycline-resistant ribosomal protection protein	tetracycline antibiotic
tetA(58)	major facilitator superfamily (MFS) antibiotic efflux pump	tetracycline antibiotic
tetA(60)	ATP-binding cassette (ABC) antibiotic efflux pump	tetracycline antibiotic
TriC	resistance-nodulation-cell division (RND) antibiotic efflux pump	disinfecting agents and antiseptics
vanC	Van ligase;glycopeptide resistance gene cluster	glycopeptide antibiotic
vanD	Van ligase;glycopeptide resistance gene cluster	glycopeptide antibiotic
vanF	Van ligase;glycopeptide resistance gene cluster	glycopeptide antibiotic
vanI	Van ligase;glycopeptide resistance gene cluster	glycopeptide antibiotic
vanR_in_vanE_cl	glycopeptide resistance gene cluster;vanR	glycopeptide antibiotic
vanS_in_vanC_cl	glycopeptide resistance gene cluster;vanS	glycopeptide antibiotic
vanS_in_vanE_cl	glycopeptide resistance gene cluster;vanS	glycopeptide antibiotic
vanS_in_vanG_cl	glycopeptide resistance gene cluster;vanS	glycopeptide antibiotic
vanS_in_vanN_cl	glycopeptide resistance gene cluster;vanS	glycopeptide antibiotic
vanS_in_vanO_cl	glycopeptide resistance gene cluster;vanS	glycopeptide antibiotic
vanS_in_vanP_cl	glycopeptide resistance gene cluster;vanS	glycopeptide antibiotic
vatA	streptogramin vat acetyltransferase	streptogramin A antibiotic;streptogramin antibiotic
vgaALC	vga-type ABC-F protein	lincosamide antibiotic;pleuromutilin antibiotic;streptogramin A antibiotic;streptogramin antibiotic
vgaC	vga-type ABC-F protein	lincosamide antibiotic;pleuromutilin antibiotic;streptogramin A antibiotic;streptogramin antibiotic
vgaD	vga-type ABC-F protein	pleuromutilin antibiotic;streptogramin A antibiotic;streptogramin antibiotic
vgaE	vga-type ABC-F protein	lincosamide antibiotic;pleuromutilin antibiotic;streptogramin A antibiotic;streptogramin antibiotic

### Sheet: Supplemental Data 2b
List of emerged ARGs in activated sludge (S4)
WWTPGö				WWTPGw
CARD ARG	Family	Drug Class		CARD ARG	Family	Drug Class
AAC(3)-IIIc	AAC(3)	aminoglycoside antibiotic		AAC(6')-IIc	AAC(6')	aminoglycoside antibiotic
AAC(6')-Iih	AAC(6')	aminoglycoside antibiotic		AAC(6')-Ij	AAC(6')	aminoglycoside antibiotic
dfrB2	trimethoprim resistant dihydrofolate reductase dfr	diaminopyrimidine antibiotic		aadA22	ANT(3'')	aminoglycoside antibiotic
dfrG	trimethoprim resistant dihydrofolate reductase dfr	diaminopyrimidine antibiotic		arr-1	rifampin ADP-ribosyltransferase (Arr)	rifamycin antibiotic
FEZ-1	FEZ beta-lactamase	carbapenem;cephalosporin;penam		AXC-2	AXC beta-lactamase	carbapenem
GOB-3	GOB beta-lactamase	carbapenem;cephalosporin;penam		dfrB6	trimethoprim resistant dihydrofolate reductase dfr	diaminopyrimidine antibiotic
GOB-4	GOB beta-lactamase	carbapenem;cephalosporin;penam		DfrB9	trimethoprim resistant dihydrofolate reductase dfr	diaminopyrimidine antibiotic
IDC-2	IDC beta-lactamase	carbapenem;cephalosporin		FosA7	fosfomycin thiol transferase	phosphonic acid antibiotic
IMP-1	IMP beta-lactamase	carbapenem;cephalosporin;cephamycin;penam;penem		GES-1	GES beta-lactamase	carbapenem;cephalosporin;penam
IMP-13	IMP beta-lactamase	carbapenem;cephalosporin;cephamycin;penam;penem		IMP-5	IMP beta-lactamase	carbapenem;cephalosporin;cephamycin;penam;penem
IMP-28	IMP beta-lactamase	carbapenem;cephalosporin;cephamycin;penam;penem		LRA-19	subclass B3 LRA beta-lactamase	cephalosporin;penam
iri	rifampin monooxygenase	rifamycin antibiotic		LRA-2	subclass B3 LRA beta-lactamase	cephalosporin;penam
LnuP	lincosamide nucleotidyltransferase (LNU)	lincosamide antibiotic		OXA-34	OXA beta-lactamase	carbapenem;cephalosporin;penam
LRA-10	class C LRA beta-lactamase	cephalosporin;penam		OXA-4	OXA beta-lactamase	carbapenem;cephalosporin;penam
OXA-660	OXA beta-lactamase	carbapenem;cephalosporin;penam		QnrS6	quinolone resistance protein (qnr)	fluoroquinolone antibiotic
PEDO-1	subclass B3 PEDO beta-lactamase	carbapenem		salD	sal-type ABC-F protein	lincosamide antibiotic;pleuromutilin antibiotic;streptogramin A antibiotic;streptogramin antibiotic
PME-1	PME beta-lactamase	carbapenem		SPM-1	SPM beta-lactamase	carbapenem
QnrS8	quinolone resistance protein (qnr)	fluoroquinolone antibiotic		TEM-71	TEM beta-lactamase	cephalosporin;monobactam;penam;penem
Sven_rox	rifampin monooxygenase	rifamycin antibiotic		tet(O/M/O)	tetracycline-resistant ribosomal protection protein	tetracycline antibiotic
tap	major facilitator superfamily (MFS) antibiotic efflux pump	tetracycline antibiotic		vanS_in_vanO_cl	glycopeptide resistance gene cluster;vanS	glycopeptide antibiotic
tet(V)	major facilitator superfamily (MFS) antibiotic efflux pump	tetracycline antibiotic		vmlR	Miscellaneous ABC-F subfamily ATP-binding cassette ribosomal protection proteins	lincosamide antibiotic;streptogramin B antibiotic;streptogramin antibiotic
vanD	Van ligase;glycopeptide resistance gene cluster	glycopeptide antibiotic
vanI	Van ligase;glycopeptide resistance gene cluster	glycopeptide antibiotic
vanS_in_vanP_cl	glycopeptide resistance gene cluster;vanS	glycopeptide antibiotic

### Sheet: Supplemental Data 3
Correlation analysis between the enriched ARGs and ROS stress response genes
WWTPGö																WWTPGw
oxyR			soxR			sodAB			katG			ahpCF				oxyR			soxR			sodAB			katG			ahpCF
CARD ARG	Mantel’s r	Mantel’s p < 0.05	CARD ARG	Mantel’s r	Mantel’s p < 0.05	CARD ARG	Mantel’s r	Mantel’s p < 0.05	CARD ARG	Mantel’s r	Mantel’s p < 0.05	CARD ARG	Mantel’s r	Mantel’s p < 0.05		CARD ARG	Mantel’s r	Mantel’s p < 0.05	CARD ARG	Mantel’s r	Mantel’s p < 0.05	CARD ARG	Mantel’s r	Mantel’s p < 0.05	CARD ARG	Mantel’s r	Mantel’s p < 0.05	CARD ARG	Mantel’s r	Mantel’s p < 0.05
AAC(6')-IIb	0.364839	0.006	AAC(6')-Ic	0.293341	0.008	AAC(6')-Ic	0.253998	0.038	AAC(6')-IIb	0.42586	0.002	AAC(6')-Ic	0.335103	0.019		AAC(6')-32	0.446891	0.002	AAC(6')-32	0.30677	0.023	AAC(6')-32	0.170516	0.032	AAC(6')-32	0.45755	0.002	aadA8	0.375111	0.001
lmrC	0.336985	0.011	AAC(6')-IIb	0.238104	0.006	AAC(6')-IIb	0.450429	0.001	aadA8	0.237394	0.027	AAC(6')-IIb	0.35301	0.005		AAC(6')-IIc	0.397333	0.008	adeF	0.395317	0.003	aadA8	0.661076	0.001	AAC(6')-IIc	0.313204	0.003	adeF	0.231522	0.007
mexQ	0.264212	0.049	Abau_AbaQ	0.265264	0.021	aadA8	0.244985	0.026	adeF	0.404227	0.001	AQU-3	0.255758	0.038		AAC(6')-Ij	0.33495	0.023	amrB	0.385893	0.009	adeF	0.347703	0.001	AAC(6')-Ij	0.209653	0.038	arr-4	0.186469	0.037
msrC	0.265472	0.045	Bado_rpoB_RIF	0.339086	0.003	AQU-3	0.250884	0.032	arr-1	0.297799	0.011	lmrC	0.298092	0.01		aadA10	0.499666	0.001	arr-1	0.459814	0.016	arr-1	0.174483	0.017	aadA10	0.282122	0.003	BEL-1	0.16007	0.036
OXA-4	0.17992	0.038	carA	0.183401	0.041	arr-1	0.29836	0.011	Bado_rpoB_RIF	0.400569	0.002	MCR-4.3	0.284623	0.03		aadA11	0.441642	0.001	arr-4	0.266314	0.043	arr-4	0.341539	0.002	aadA11	0.199679	0.02	IMP-13	0.287729	0.012
QepA4	0.447273	0.002	dfrB6	0.214945	0.017	Bado_rpoB_RIF	0.21673	0.027	carA	0.215736	0.043	mexP	0.278455	0.031		adeF	0.456482	0.002	AxyY	0.537077	0.001	AxyY	0.234544	0.022	aadA22	0.28758	0.016	IMP-5	0.287275	0.007
vanS_in_vanC_cl	0.320063	0.027	dfrG	0.207966	0.042	dfrB6	0.316717	0.012	dfrB2	0.243033	0.024	mexQ	0.30711	0.003		amrB	0.408536	0.004	Bado_rpoB_RIF	0.478655	0.001	Bado_rpoB_RIF	0.171126	0.041	aadA8	0.459781	0.001	OXA-20	0.202126	0.028
			HelR	0.299157	0.01	IMP-13	0.314467	0.013	dfrB6	0.391139	0.001	msrC	0.326905	0.016		arr-1	0.337106	0.023	dfrB6	0.29898	0.043	basS	0.152422	0.048	adeF	0.483332	0.001	OXA-205	0.169458	0.041
			lmrC	0.411247	0.001	IMP-28	0.293915	0.015	IMP-13	0.316076	0.007	opmE	0.249893	0.043		arr-4	0.384023	0.003	dfrB7	0.351515	0.019	BEL-1	0.361715	0.001	amrB	0.30034	0.007	OXA-4	0.3362	0.003
			MCR-4.2	0.270006	0.019	lmrC	0.41528	0.003	IMP-28	0.340702	0.004	OXA-4	0.257337	0.013		AXC-2	0.318783	0.037	EreB	0.39011	0.01	dfrB6	0.210683	0.018	arr-1	0.271069	0.004	OXA-5	0.184862	0.035
			MCR-4.3	0.309046	0.025	msrC	0.260223	0.034	lmrC	0.468458	0.001	OXA-551	0.287555	0.04		AxyY	0.632704	0.001	Erm(35)	0.455144	0.008	DfrB9	0.346809	0.002	arr-4	0.420684	0.001	OXA-9	0.184512	0.035
			mexN	0.29412	0.009	mtrA	0.238814	0.037	mphA	0.353557	0.001	PAU-1	0.193766	0.03		Bado_rpoB_RIF	0.581765	0.001	FosA7	0.48557	0.011	Erm(35)	0.186952	0.015	AXC-2	0.3103	0.004	PAU-1	0.244197	0.018
			mexP	0.298645	0.032	OXA-4	0.435848	0.002	msrH	0.21065	0.027	QepA4	0.458865	0.001		dfrB7	0.408166	0.006	GES-1	0.424692	0.011	GES-1	0.1499	0.046	AxyY	0.513822	0.001	rphB	0.197057	0.043
			mexQ	0.354401	0.001	OXA-9	0.324111	0.007	mtrA	0.245631	0.022	QnrS6	0.300403	0.022		Erm(35)	0.648708	0.001	IMP-5	0.526522	0.001	HelR	0.259961	0.001	Bado_rpoB_RIF	0.479229	0.001	rpoB2	0.169591	0.036
			msrH	0.290106	0.004	PAU-1	0.26746	0.009	MYO-1	0.227194	0.026	rphB	0.222952	0.049		farA	0.277772	0.028	MexI	0.517001	0.001	IMP-13	0.57326	0.001	BEL-1	0.384079	0.001	rsmA	0.198635	0.024
			mtrA	0.329511	0.003	QepA4	0.519634	0.001	novA	0.265812	0.015	vanR_in_vanE_cl	0.354337	0.007		FosA7	0.427575	0.01	MexK	0.353771	0.007	IMP-5	0.388884	0.001	dfrB6	0.223086	0.029	tet(T)	0.221249	0.013
			novA	0.240978	0.022	rphB	0.246659	0.027	OXA-198	0.22771	0.031	vanS_in_vanC_cl	0.349913	0.007		GES-1	0.489266	0.003	mexY	0.428284	0.002	lfrA	0.227499	0.004	dfrB7	0.239652	0.02	tetB(P)	0.232449	0.014
			otr(A)S.liv	0.26398	0.008	rpoB2	0.305332	0.005	OXA-4	0.347208	0.003					IMP-5	0.577364	0.001	mphA	0.413852	0.033	MexI	0.188134	0.037	efrB	0.162811	0.033
			OXA-4	0.388392	0.002	vanR_in_vanE_cl	0.287738	0.017	OXA-9	0.339982	0.003					LRA-2	0.362341	0.014	mtrA	0.562666	0.001	mexY	0.161666	0.025	Erm(35)	0.429053	0.001
			OXA-551	0.314197	0.024	vanS_in_vanC_cl	0.275135	0.025	QepA4	0.290681	0.005					MexI	0.519524	0.001	MuxC	0.542275	0.002	MuxC	0.163733	0.027	farA	0.248279	0.018
			PAU-1	0.214377	0.012	vanS_in_vanE_cl	0.281688	0.016	rphB	0.297479	0.012					MexK	0.364302	0.002	novA	0.454478	0.004	novA	0.257197	0.009	FosA7	0.28588	0.009
			QepA4	0.223237	0.029	vanS_in_vanO_cl	0.229747	0.033	rpoB2	0.428155	0.001					mexY	0.341265	0.007	opcM	0.350666	0.023	opcM	0.211235	0.02	GES-1	0.438689	0.001
			QnrS6	0.296292	0.019				smeE	0.222323	0.022					mphA	0.323839	0.036	oqxB	0.446924	0.003	oqxB	0.194885	0.028	IMP-13	0.457165	0.001
			rphB	0.354487	0.001				sul4	0.318765	0.006					msrC	0.310012	0.009	ORR-1	0.461844	0.01	otr(A)S.liv	0.174061	0.036	IMP-5	0.590384	0.001
			rpoB2	0.457605	0.001				TaeA	0.217407	0.024					mtrA	0.516921	0.001	otr(A)S.liv	0.540796	0.001	otr(A)S.rim	0.268897	0.001	LRA-19	0.287381	0.008
			sul4	0.262244	0.008				tetA(60)	0.241211	0.012					MuxC	0.609157	0.001	otr(A)S.rim	0.308483	0.047	OXA-145	0.216768	0.024	LRA-2	0.337669	0.001
			TaeA	0.205633	0.02				vanD	0.245503	0.019					MYO-1	0.383501	0.011	OXA-145	0.310477	0.003	OXA-20	0.379119	0.001	MexF	0.19229	0.041
			tet(T)	0.267946	0.007				vanS_in_vanE_cl	0.366517	0.002					novA	0.448143	0.002	OXA-198	0.314705	0.027	OXA-205	0.162843	0.025	MexI	0.436606	0.001
			tet(W/32/O)	0.260797	0.01				vanS_in_vanO_cl	0.348598	0.002					opcM	0.52889	0.002	OXA-34	0.563321	0.002	OXA-21	0.319721	0.004	MexK	0.231986	0.016
			tetA(60)	0.277424	0.002				vanS_in_vanP_cl	0.231574	0.034					oqxB	0.586085	0.001	OXA-4	0.519131	0.001	OXA-34	0.166429	0.032	mexY	0.193199	0.031
			TriC	0.237752	0.032				vgaD	0.2227	0.026					ORR-1	0.397085	0.007	OXA-5	0.383113	0.018	OXA-4	0.514226	0.001	mphA	0.189549	0.042
			vanR_in_vanE_cl	0.274733	0.031											otr(A)S.liv	0.553694	0.001	PAU-1	0.409326	0.004	OXA-5	0.280403	0.005	msrC	0.359037	0.008
			vanS_in_vanC_cl	0.296369	0.02											otr(A)S.rim	0.428666	0.003	qacE	0.299409	0.023	OXA-9	0.4057	0.001	mtrA	0.296262	0.011
			vanS_in_vanE_cl	0.165886	0.049											OXA-129	0.337056	0.025	QnrS6	0.337895	0.016	PAU-1	0.393905	0.001	MuxC	0.403004	0.003
			vgaALC	0.181893	0.048											OXA-145	0.347273	0.003	rpoB2	0.580815	0.001	QepA1	0.175757	0.027	MYO-1	0.290952	0.007
																OXA-205	0.39864	0.003	rsmA	0.268151	0.018	QnrS6	0.168867	0.036	novA	0.444608	0.002
																OXA-34	0.599818	0.001	salD	0.536362	0.002	RbpA	0.331911	0.002	opcM	0.494028	0.001
																OXA-4	0.489183	0.001	smeD	0.400684	0.01	rphB	0.313828	0.002	oqxB	0.511295	0.001
																OXA-5	0.363772	0.008	smeE	0.28808	0.03	rpoB2	0.276846	0.005	ORR-1	0.252654	0.011
																OXA-732	0.409535	0.002	srmB	0.352615	0.025	rsmA	0.397116	0.002	otr(A)S.liv	0.46192	0.001
																patB	0.348215	0.015	sul4	0.392132	0.008	smeD	0.194402	0.021	otr(A)S.rim	0.442665	0.001
																PAU-1	0.423886	0.002	TEM-71	0.546219	0.001	smeE	0.198187	0.018	OXA-129	0.211174	0.02
																qacE	0.328336	0.013	tet(O/M/O)	0.603433	0.001	SPM-1	0.22668	0.004	OXA-145	0.432781	0.001
																QnrS6	0.456832	0.002	tet(T)	0.430279	0.002	srmB	0.160945	0.047	OXA-198	0.195621	0.035
																rpoB2	0.573763	0.001	tetA(58)	0.23166	0.037	sul4	0.159699	0.036	OXA-20	0.281858	0.005
																rsmA	0.39145	0.003	tetB(P)	0.322254	0.013	TEM-71	0.226788	0.013	OXA-205	0.221413	0.021
																salD	0.44984	0.001	vanD	0.307205	0.037	tet(T)	0.421883	0.001	OXA-34	0.455204	0.001
																Saur_mupA_MUP	0.321823	0.027	vanO	0.374265	0.02	tetA(58)	0.383719	0.003	OXA-4	0.579977	0.001
																smeD	0.524551	0.001	vanS_in_vanO_cl	0.553296	0.002	tetB(60)	0.351842	0.003	OXA-5	0.339021	0.003
																smeE	0.520224	0.001				tetB(P)	0.279671	0.008	OXA-732	0.349828	0.003
																srmB	0.473001	0.002				vanO	0.197347	0.017	OXA-9	0.308621	0.007
																sul4	0.456147	0.005				vanS_in_vanO_cl	0.176678	0.024	patB	0.365598	0.001
																TEM-71	0.651939	0.001							PAU-1	0.611556	0.001
																tet(O/M/O)	0.604034	0.001							qacE	0.312177	0.005
																tet(T)	0.268017	0.018							QnrS6	0.45962	0.001
																tetA(60)	0.260718	0.043							RbpA	0.200844	0.033
																tetB(P)	0.623743	0.001							rphA	0.279383	0.002
																vanD	0.342216	0.016							rphB	0.417075	0.001
																vanO	0.544007	0.001							rpoB2	0.49825	0.001
																vanS_in_vanO_cl	0.597846	0.001							rsmA	0.541472	0.001
																									salD	0.285545	0.001
																									Saur_mupA_MUP	0.257488	0.015
																									Saur_mupB_MUP	0.251984	0.008
																									smeD	0.498894	0.001
																									smeE	0.487197	0.001
																									srmB	0.443305	0.001
																									sul4	0.444148	0.001
																									TEM-71	0.533611	0.001
																									tet(O/M/O)	0.448069	0.001
																									tet(T)	0.42662	0.001
																									tetA(58)	0.307123	0.004
																									tetA(60)	0.335132	0.003
																									tetB(60)	0.228995	0.026
																									tetB(P)	0.529991	0.001
																									vanD	0.338637	0.002
																									vanO	0.480509	0.001
																									vanS_in_vanO_cl	0.488578	0.001
																									vatE	0.220908	0.028
																									vmlR	0.239829	0.003
